# Drosha Regulates Oogenesis and microRNAs Germline Autonomously and Non-autonomously in *C. elegans*

**DOI:** 10.1101/2020.02.26.966648

**Authors:** Amanda L. Minogue, Kenneth A. Trimmer, Jacob H. Seemann, Awdhesh Kalia, Swathi Arur

## Abstract

Small non-coding RNAs regulate multiple aspects of development including germ cell development. The microRNA pathway genes Dicer, Drosha and Pasha have been shown to regulate oocyte meiotic maturation in *C. elegans*. However, Dicer controls oocyte meiotic maturation through endo-siRNAs, rather than microRNAs. A repertoire of Drosha-dependent oocyte-expressed microRNAs were identified which regulate various aspects of oogenesis but not oocyte meiotic maturation. These data lead to the following models: (a) microRNAs function redundantly to regulate oocyte meiotic maturation, (b) Drosha and microRNAs function germline non-autonomously to regulate meiotic maturation. We investigated these models and observed that Drosha regulates oocyte meiotic maturation in a germline non-autonomous manner. Additionally, we uncovered a role for Drosha in regulating pachytene progression and oocyte development in a germline autonomous manner through miR-35 family and miR-51 respectively. Interestingly we also find that though Drosha-dependent oocyte-expressed microRNAs, miR-61 and miR-72, are sufficient to regulate pachytene progression and oocyte development respectively, they are generated in a germline non-autonomous manner. Collectively these data reveal a Drosha-dependent microRNA circuit, which coordinates oocyte development germline autonomously as well as through soma-germline communication.
