## Supplemental Table 2 for "Drosha Regulates Oogenesis and microRNAs Germline Autonomously and Non-autonomously in *C. elegans*"

### Sheet: TableS2
Name	GO ID	Wild type Replicate 1	Wild type Replicate 2	Wild type Replicate 3	miR-35-41(nDf50) Replicate 1	miR-35-41(nDf50) Replicate 2	miR-35-41(nDf50) Replicate 3	Wild type - linear total RPKM	miR-35-41(nDF50) - linear total RPKM	WTvsmiR-35-41(nDF50) Fold Change	P value	T value	Germline Expressed / Not	Germline Accumulation	Germline Expression (NEXTDB)	Germline Expression (Literature)	miR-35 binding sites (TargetScanWorm)
B0238.9		1489	1349	1245	2798	3874	2359	12.559	28.411	2.2622	0.00852	-5.621	Yes	Intrinsic	Unknown	Unknown	No
C04G6.6		100	80	93	177	272	176	3.813	8.942	2.34498	0.00612	-6.167	Yes	Intrinsic	Unknown	Unknown	Unknown
C29A12.2		38	34	34	112	122	84	0.46	1.424	3.09278	0.00152	-8.955	Yes	Intrinsic	Unknown	Unknown	Unknown
cav-1	Golgi membrane GO:0000139, Golgi apparatus GO:0005794, plasma membrane GO:0005886, integral component of plasma membrane GO:0005887, caveola GO:0005901, cell cortex GO:0005938, meiotic nuclear division GO:0007126, Ras protein signal transduction GO:0007265, cytoplasmic side of plasma membrane GO:0009898, membrane GO:0016020, transport vesicle GO:0030133, regulation of oviposition GO:0046662, peri…	1523	810	835	8325	4578	7615	18.729	127.968	6.83277	0.00307	-7.44	Yes	Intrinsic	Not in the gonad	minus 1 oocyte (Audhya A, McLeaod IX, Yates JR & Oegema K, 2007)	No
cdt-1	protein binding GO:0005515, nucleus GO:0005634, cytoplasm GO:0005737, embryo development ending in birth or egg hatching GO:0009792, reproduction GO:0000003, hermaphrodite genitalia development GO:0040035, body morphogenesis GO:0010171, locomotion GO:0040011, growth GO:0040007, nematode larval development GO:0002119, DNA replication GO:0006260, determination of adult lifespan GO:0008340	2038	1503	1600	3364	4017	3232	10.852	23.451	2.16086	0.000975	-10.05	Yes	Intrinsic	Part of the gonad (distal region and maybe around loop)	Entire gonad	No
daf-2	reproduction GO:0000003; nucleotide binding GO:0000166; immune system process GO:0002376; protein kinase activity GO:0004672; protein tyrosine kinase activity GO:0004713; transmembrane receptor protein tyrosine kinase activity GO:0004714; insulin-activated receptor activity GO:0005009; ATP binding GO:0005524; cytoplasm GO:0005737; plasma membrane GO:0005886; carbohydrate metabolic process GO:0005…	4376	3651	3397	6927	10815	6858	8.59	18.947	2.20569	0.00871	-5.585	Yes	Intrinsic	Entire gonad	Entire gonad (Lopez AL et al., 2013 and Honnen SJ et al., 2012)	No
F42A9.6		2251	1252	2026	4029	3995	4324	45.767	109.38	2.38993	0.00847	-5.63	Yes	Intrinsic	Unknown	Unknown	No
F43G6.10		321	226	278	767	686	520	13.091	32.541	2.4858	0.00716	-5.904	Yes	Intrinsic	Unknown	Unknown	No
K06H6.1		0	1	0	31	28	131	0.003	0.617	232.636	0.00728	-5.875	Yes	Intrinsic	Unknown	Unknown	No
K06H6.2		0	0	0	44	39	264	0.001	1.212	1007.04	0.000594	-11.423	Yes	Intrinsic	Unknown	Unknown	Unknown
mex-1	formation of primary germ layer GO:0001704, cell fate specification GO:0001708, RNA binding GO:0003723, cytoplasm GO:0005737, embryo development ending in birth or egg hatching GO:0009792, embryonic pattern specification GO:0009880, establishment of cell polarity GO:0030010, P granule GO:0043186, metal ion binding GO:0046872, reproduction GO:0000003	3711	2956	3242	8466	11702	6414	29.075	79.223	2.72477	0.00829	-5.665	Yes	Intrinsic	Entire gonad	Meiotic region and onwards (Guedes SF & Priess JR, 1997)	No
pcn-1	DNA binding GO:0003677, protein binding GO:0005515, nucleus GO:0005634, DNA replication GO:0006260, regulation of DNA replication GO:0006275, DNA polymerase processivity factor activity GO:0030337, PCNA complex GO:0043626, embryo development ending in birth or egg hatching GO:0009792, reproduction GO:0000003, oogenesis GO:0048477, apoptotic process GO:0006915	9890	7496	8034	17175	18775	14613	139.478	289.67	2.07681	0.00231	-8.029	Yes	Intrinsic	Part of the gonad (pachytene onwards into oocytes)	Mitotic region (Furuta & Arur 2018)	No
sip-1	determination of adult lifespan GO:0008340	20149	12965	15093	78228	82348	41536	432.121	1837.09	4.25132	0.00758	-5.809	Yes	Intrinsic	Entire gonad	Entire gonad (Linder B, Jin ZJ, Freedman JH & Rubin CS, 1996)	No
srh-24		4	2	2	0	0	0	0.035	0.001	0.0348195	8.71e-05	18.619	Yes	Intrinsic	Unknown	Unknown	No
str-4		0	0	0	2	2	2	0.001	0.025	20.3732	1.16e-07	-98.099	Yes	Intrinsic	Unknown	Unknown	No
T15B7.1	carbohydrate binding GO:0030246, embryo development ending in birth or egg hatching GO:0009792	6517	3424	4243	13866	10117	14749	53.477	155.829	2.91394	0.00897	-5.54	Yes	Intrinsic	Unknown	Unknown	No
VH15N14R.1		101	71	69	226	260	253	1.748	5.665	3.24018	0.000159	-16.001	Yes	Intrinsic	Unknown	Unknown	Unknown
C38D9.2	nucleic acid binding GO:0003676, zinc ion binding GO:0008270	52	22	45	123	167	142	0.33	1.319	4.00315	0.00826	-5.671	Yes	Oocyte	Unknown	Unknown	No
cam-1	nucleotide binding GO:0000166; protein kinase activity GO:0004672; protein tyrosine kinase activity GO:0004713; transmembrane receptor protein tyrosine kinase activity GO:0004714; frizzled binding GO:0005109; protein binding GO:0005515; ATP binding GO:0005524; plasma membrane GO:0005886; integral component of plasma membrane GO:0005887; protein phosphorylation GO:0006468; transmembrane receptor p…	2294	1560	1755	3636	4391	3006	8.692	17.843	2.05292	0.00941	-5.465	Yes	Oocyte	Entire gonad	Unknown	No
cdc-25.2	phosphoprotein phosphatase activity GO:0004721, protein tyrosine phosphatase activity GO:0004725, intracellular GO:0005622, protein dephosphorylation GO:0006470, cell cycle GO:0007049, mitosis GO:0007067, hydrolase activity GO:0016787, peptidyl-tyrosine dephosphorylation GO:0035335, cell division GO:0051301, embryo development ending in birth or egg hatching GO:0009792, nematode larval developmen…	788	614	459	1640	1926	1296	5.51	15.17	2.75324	0.00686	-5.974	Yes	Oocyte	Part of the gonad (loop region and oocytes, very faint)	Unknown	No
cyb-3	mitotic sister chromatid segregation GO:0000070, regulation of cyclin-dependent protein serine/threonine kinase activity GO:0000079, oocyte maturation GO:0001556, positive regulation of protein phosphorylation GO:0001934, nucleus GO:0005634, cytoplasm GO:0005737, cell cycle GO:0007049, mitosis GO:0007067, centrosome cycle GO:0007098, regulation of G2/M transition of mitotic cell cycle GO:0010389,…	16793	9772	12433	32754	35510	26205	143.803	369.132	2.56693	0.00608	-6.178	Yes	Oocyte	Entire gonad	Unknown	No
F11E6.7		5197	3814	4315	10339	13046	7972	19.054	46.177	2.42352	0.00779	-5.764	Yes	Oocyte	Unknown	Unknown	No
F32A11.4		14	16	15	35	56	32	0.1	0.277	2.76482	0.00941	-5.465	Yes	Oocyte	Unknown	Unknown	Unknown
F47D12.9		3314	2603	2760	5453	6643	4765	23.059	46.516	2.01722	0.00396	-6.945	Yes	Oocyte	Unknown	Unknown	No
F55G1.7		301	135	163	926	1029	718	2.685	13.137	4.89351	0.00382	-7.011	Yes	Oocyte	Unknown	Unknown	No
gfi-3	embryo development ending in birth or egg hatching GO:0009792, reproduction GO:0000003	949	672	654	1429	1586	1320	4.082	8.206	2.01006	0.00276	-7.655	Yes	Oocyte	Entire gonad	Unknown	No
his-38	embryo development ending in birth or egg hatching GO:0009792, nematode larval development GO:0002119, hermaphrodite genitalia development GO:0040035	364	449	384	134	144	164	16.723	6.439	0.385054	0.0019	8.445	Yes	Oocyte	Unknown	Unknown	No
hlh-2	reproduction GO:0000003, RNA polymerase II regulatory region sequence-specific DNA binding GO:0000977, sequence-specific DNA binding RNA polymerase II transcription factor activity GO:0000981, cell fate specification GO:0001708, nematode larval development GO:0002119, nucleus GO:0005634, cytoplasm GO:0005737, transcription from RNA polymerase II promoter GO:0006366, gonad development GO:0008406, …	753	548	533	1394	1677	1184	6.604	16.011	2.42433	0.00319	-7.364	Yes	Oocyte	Not in the gonad	Pachytene (Leacock SW & Reinke V, 206)	No
lrg-1	embryo development ending in birth or egg hatching GO:0009792, nematode larval development GO:0002119, reproduction GO:0000003, pronuclear migration GO:0035046	294	219	266	430	807	645	1.851	4.545	2.45501	0.0097	-5.419	Yes	Oocyte	Unknown	Unknown	Unknown
mcm-3	nucleotide binding GO:0000166, condensed chromosome GO:0000793, DNA binding GO:0003677, DNA helicase activity GO:0003678, ATP binding GO:0005524, nucleus GO:0005634, DNA replication GO:0006260, DNA replication initiation GO:0006270, nucleoside-triphosphatase activity GO:0017111, DNA duplex unwinding GO:0032508, MCM complex GO:0042555, pronucleus GO:0045120, embryo development ending in birth or e…	7052	4898	5780	12738	16135	10602	31.462	72.739	2.31194	0.00652	-6.058	Yes	Oocyte	Entire gonad	Unknown	No
mcm-5	nucleotide binding GO:0000166, DNA binding GO:0003677, DNA helicase activity GO:0003678, helicase activity GO:0004386, ATP binding GO:0005524, nucleus GO:0005634, DNA replication GO:0006260, DNA replication initiation GO:0006270, cell cycle GO:0007049, hydrolase activity GO:0016787, DNA duplex unwinding GO:0032508, MCM complex GO:0042555, embryo development ending in birth or egg hatching GO:0009…	9516	6099	7439	15721	18820	13023	43.523	94.093	2.16192	0.00913	-5.512	Yes	Oocyte	Entire gonad	Unknown	No
mcm-7	nucleotide binding GO:0000166, DNA binding GO:0003677, DNA helicase activity GO:0003678, ATP binding GO:0005524, nucleus GO:0005634, DNA replication GO:0006260, DNA replication initiation GO:0006270, nucleoside-triphosphatase activity GO:0017111, DNA duplex unwinding GO:0032508, MCM complex GO:0042555, MCM complex assembly GO:0072689, embryo development ending in birth or egg hatching GO:0009792,…	9645	7868	7809	18224	20933	15668	50.288	113.244	2.25192	0.00158	-8.864	Yes	Oocyte	Entire gonad	Unknown	No
puf-10	oogenesis GO:0048477, hatching GO:0035188, gamete generation GO:0007276	860	767	738	1973	3008	1732	7.036	20.268	2.88079	0.00483	-6.583	Yes	Oocyte	Unknown	Unknown	Unknown
puf-7	RNA binding GO:0003723, regulation of translation GO:0006417, cell cycle GO:0007049, multicellular organismal development GO:0007275, germ cell development GO:0007281, cell differentiation GO:0030154, oogenesis GO:0048477, cell division GO:0051301, hatching GO:0035188, gamete generation GO:0007276	1777	1369	1316	3891	5643	3248	13.272	38.922	2.93263	0.00504	-6.505	Yes	Oocyte	Part of the gonad (meiotic region onwards)	Unknown	No
rme-2	low-density lipoprotein receptor activity GO:0005041, calcium ion binding GO:0005509, plasma membrane GO:0005886, integral component of plasma membrane GO:0005887, receptor-mediated endocytosis GO:0006898, embryo development ending in birth or egg hatching GO:0009792, endosome membrane GO:0010008, membrane GO:0016020, integral component of membrane GO:0016021, ovulation GO:0030728, cytoplasmic ve…	7542	6380	8130	21149	35248	17485	34.566	115.928	3.35384	0.00884	-5.562	Yes	Oocyte	Part of the gonad (meiotic region through pachytene)	Pachytene (Ronald Ellis & Tim Schedl, 2007)	No
T05E12.3	protein homooligomerization GO:0051260	776	247	437	8232	3916	4079	7.309	88.532	12.1134	0.00562	-6.312	Yes	Oocyte	Unknown	Unknown	No
T12A2.3		64	53	38	158	177	173	1.068	3.727	3.48972	0.000818	-10.517	Yes	Oocyte	Unknown	Unknown	Unknown
tbx-33	DNA binding GO:0003677; sequence-specific DNA binding transcription factor activity GO:0003700; nucleus GO:0005634; transcription, DNA-templated GO:0006351; regulation of transcription, DNA-templated GO:0006355; embryo development ending in birth or egg hatching GO:0009792; body morphogenesis GO:0010171; nematode larval development GO:0002119; locomotion GO:0040011; reproduction GO:0000003; apopt…	285	99	135	784	640	649	1.623	7.454	4.59149	0.00978	-5.405	Yes	Oocyte	Unknown	Unknown	No
vab-1	nucleotide binding GO:0000166; oocyte maturation GO:0001556; protein kinase activity GO:0004672; protein tyrosine kinase activity GO:0004713; transmembrane receptor protein tyrosine kinase activity GO:0004714; protein binding GO:0005515; ATP binding GO:0005524; plasma membrane GO:0005886; protein phosphorylation GO:0006468; multicellular organismal development GO:0007275; axonogenesis GO:0007409;…	3940	3772	2879	6563	8901	6037	13.631	28.697	2.10537	0.00975	-5.41	Yes	Oocyte	Part of the gonad(distal region until loop?)	Oocytes and sheath cells (Miller MA, Ruest PJ, Kosinski M, Hanks SK & Greenstein D, 2003)	No
Y110A2AL.9		24	13	14	193	325	155	0.507	6.905	13.6084	0.000944	-10.136	Yes	Oocyte	Unknown	Unknown	No
Y13C8A.1		7	2	7	51	46	46	0.187	2.011	10.7629	0.00692	-5.959	Yes	Oocyte	Unknown	Unknown	Unknown
Table 2: Potential miR-35 family targets, expression, and binding. Genes from Table 1 are also listed here and display known expression data from Reinke et al., 2004, NEXTDB, WormBase, and miR-35 binding information from TargetScanWorm.													Based on Reinke et al., 2004		Based on Kohara, 2001; NEXTDB	Based on WormBase	Based on TargetScanWorm
										Upregulated			Intrinsic = expressed similarly in germlines that make solely sperm or oocytes
										Downregulated			Oocyte= expressed only in germlines that make oocytes only
